# Trans2express – de novo transcriptome assembly pipeline optimized for gene expression analysis

**DOI:** 10.1101/2024.01.11.575187

**Authors:** Aleksandra M. Kasianova, Aleksey A. Penin, Mikhail I. Schelkunov, Artem S. Kasianov, Maria D. Logacheva, Anna V. Klepikova

## Abstract

**Background:** As genomes of many eukaryotic species, especially plants, are large and complex, their *de novo* sequencing and assembly is still a difficult task despite progress in sequencing technologies. An alternative to genome assembly is the assembly of transcriptome, the set of RNA products of the expressed genes. While a bunch of *de novo* transcriptome assemblers exists, the challenges of transcriptomes (the existence of isoforms, the uneven expression levels across genes) complicates the generation of high-quality assemblies suitable for downstream analyses.

**Results:** We developed Trans2express – a web-based tool and a pipeline of *de novo* hybrid transcriptome assembly and postprocessing based on rnaSPAdes with a set of subsequent filtrations. The pipeline was tested on *Arabidopsis thaliana* cDNA sequencing data obtained using Illumina and Oxford Nanopore Technologies platforms. The comparison of structural characteristics of the transcriptome assembly with reference *Arabidopsis* genome revealed the high quality of assembled transcriptome with 86.1% of *Arabidopsis* expressed genes assembled as a single contig. We tested the applicability of the transcriptome assembly for gene expression analysis and showed high congruence of gene expression levels and sets of differentially expressed genes between analyses based on genome and based on the transcriptome assembly.

**Conclusions:** We present Trans2express – a protocol for *de novo* hybrid transcriptome assembly aimed at recovering of a single transcript per gene. We expect this protocol to promote the characterization of transcriptomes and gene expression analysis in non-model plants and web-based tool to be of use to a wide range of plant biologists.
