## Additional file 1 for "Trans2express – de novo transcriptome assembly pipeline optimized for gene expression analysis"

### Sheet: Table content
Table Number	Table content
Table S1	Number of reads and mapping statistics of Illumina and ONT data used for thranscriptome assembly
Table S2	GO and other databases enrichment of genes corresponding to transcripts without GO annotation
Table S3	Number of reads and mapping statistics of Illumina data used for gene expression analysis
Table S4	Gene Ontology enrichment of assembly- and genome-based DE genes

### Sheet: Table S1
Table S1. Number of reads and mapping statistics of Illumina and ONT data used for thranscriptome assembly
	Illumina			Oxford Nanopore Technologies
	Replicate 1	Replicate 2	Replicate 3	Replicate 1	Replicate 2	Replicate 3
Number of raw reads	28 734 949	17 124 340	11 174 029
Number of trimmed/filtered reads (percentage of raw)	26 781 129 (93.20)	15 805 953 (92.30)	10 320 776 (92.36)	527 095	443 198	451 337
Number of uniquely mapped on A. thaliana genome reads (percentage of trimmed/filtered)	25 958 255 (96.93)	15 401 874 (97.44)	9 565 082 (92.68)	451 530 (85.66)	389 708 (87.93	400 516 (88.74)

### Sheet: Table S2
Table S2. GO and other databases enrichment of genes corresponding to transcripts without GO annotation
GO ID	Term	FC	FDR
GO:0010080	regulation of floral meristem growth	40	0.0124197
GO:0016308	1-phosphatidylinositol-4-phosphate 5-kin...	33.3333	9.288e-08
GO:0016307	phosphatidylinositol phosphate kinase ac...	30	1.419e-09
GO:0010451	floral meristem growth	28.5714	0.0331726
GO:1903231	mRNA base-pairing post-transcriptional r...	22.2222	9.675e-06
GO:0030371	translation repressor activity	17.6471	3.225e-05
GO:0019210	kinase inhibitor activity	16.6667	0.0162056
GO:0001727	lipid kinase activity	15.873	6.966e-08
GO:0016891	endoribonuclease activity, producing 5'-...	9.80392	4.01512e-06
GO:0004540	ribonuclease activity	9.74576	1.0062e-13
GO:0004523	RNA-DNA hybrid ribonuclease activity	9.67742	0.00105043
GO:0004521	endoribonuclease activity	8.78378	2.193e-07
GO:0016893	endonuclease activity, active with eithe...	8.40336	1.19618e-05
GO:0000175	3'-5'-exoribonuclease activity	7.84314	0.03569
GO:0004518	nuclease activity	6.93642	2.322e-11
GO:0004519	endonuclease activity	6.5	5.16e-06
GO:0008408	3'-5' exonuclease activity	5.49451	0.0446068
GO:2000652	regulation of secondary cell wall biogen...	4.51613	0.0170855
GO:0045182	translation regulator activity	4.32099	0.0286835
GO:1903338	regulation of cell wall organization or ...	3.84615	0.0403139
GO:0140098	catalytic activity, acting on RNA	3.64188	3.15129e-06
GO:0015994	chlorophyll metabolic process	2.8169	0.00249532
GO:0140640	catalytic activity, acting on a nucleic ...	2.65487	0.000119077
GO:0006778	porphyrin-containing compound metabolic ...	2.63819	0.00194154
GO:0033013	tetrapyrrole metabolic process	2.50284	0.00249532
GO:0048638	regulation of developmental growth	2.46609	0.0055528
GO:0009888	tissue development	2.24882	6.31e-15
GO:0040008	regulation of growth	2.22652	0.00752772
GO:0009611	response to wounding	2.20008	5.22829e-06
GO:0048589	developmental growth	2.18715	8.0768e-09
GO:0009314	response to radiation	2.07105	3.0919e-13
GO:0048869	cellular developmental process	2.05692	2.17982e-08
GO:0070542	response to fatty acid	2.04918	0.000709875
GO:0030154	cell differentiation	2.03808	3.0288e-07
GO:0031347	regulation of defense response	2.0363	0.000233704
GO:0009753	response to jasmonic acid	2.03317	0.001262
GO:0009642	response to light intensity	2.01816	0.0435811
GO:0040007	growth	2.01326	1.262e-07
GO:0016788	hydrolase activity, acting on ester bond...	2.00143	0.009804

### Sheet: Table S3
Table S3. Number of reads and mapping statistics of Illumina data used for gene expression analysis
	ZT21-1a	ZT21-1b	ZT09-1a	ZT09-1b
Number of raw reads	46322197	37 431 095	40 844 758	42 573 239
Number of trimmed reads (percentage of raw)	46 216 227 (99.77)	37 343 564 (99.77)	40 747 952 (99.76)	42 477 106 (99.77)
Number of uniquely mapped on A. thaliana genome reads (percentage of trimmed)	43 044 432 (93.14)	34 721 185 (92.98)	37 779 938 (92.72)	39 574 936 (93.17)
Number of uniquely mapped on transcriptome assembly reads (percentage of trimmed)	38 610 739 (83.54)	31 319 382 (83.87)	30 689 249 (75.31)	32 469 503 (76.27)

### Sheet: Table S4
Table S4. Gene Ontology enrichment of assembly- and genome-based DE genes
Downregulated assembly-based DE genes					Downregulated genome-based DE genes					Upregulated assembly-based DE genes					Upregulated genome-based DE genes
GO ID	Term	Fold Enrichment	FDR		GO ID	Term	Fold Enrichment	FDR		GO ID	Term	Fold Enrichment	FDR		GO ID	Term	Fold Enrichment	FDR
GO:0071456	cellular response to hypoxia	4.64684	6.4975e-28		GO:0042221	response to chemical	2.11883	7.04545e-29		GO:1902074	response to salt	2.59112	5.03e-15		GO:0009628	response to abiotic stimulus	2.73728	9.85e-29
GO:0036294	cellular response to decreased oxygen le...	4.51843	6.4975e-28		GO:0009628	response to abiotic stimulus	2.20695	7.04545e-29		GO:0001101	response to acid chemical	2.64534	9.70071e-15		GO:0042221	response to chemical	2.28135	9.85e-29
GO:0071453	cellular response to oxygen levels	4.51843	6.4975e-28		GO:0010033	response to organic substance	2.10428	7.04545e-29		GO:0010035	response to inorganic substance	2.19163	1.38325e-14		GO:0010033	response to organic substance	2.41177	9.85e-29
GO:0001666	response to hypoxia	4.34305	6.4975e-28		GO:0009605	response to external stimulus	2.30633	7.04545e-29		GO:0009765	photosynthesis, light harvesting	7.93103	2.79444e-14		GO:0009415	response to water	4.09195	9.85e-29
GO:0036293	response to decreased oxygen levels	4.18432	7.797e-27		GO:0044419	biological process involved in interspec...	2.40187	7.04545e-29		GO:0009415	response to water	2.66121	1.6096e-13		GO:0001101	response to acid chemical	4.01018	9.85e-29
GO:0070482	response to oxygen levels	4.16887	9.0965e-27		GO:1901700	response to oxygen-containing compound	2.20361	7.04545e-29		GO:0009414	response to water deprivation	2.66667	2.97227e-13		GO:0009414	response to water deprivation	4.16741	9.85e-29
GO:0009991	response to extracellular stimulus	2.14547	0.000249904		GO:0043207	response to external biotic stimulus	2.40217	7.04545e-29		GO:0009409	response to cold	2.50257	2.69464e-11		GO:1902074	response to salt	3.8823	9.85e-29
GO:0031667	response to nutrient levels	2.23048	0.000367445		GO:0051707	response to other organism	2.40217	7.04545e-29		GO:0016144	S-glycoside biosynthetic process	5.75342	1.27229e-09		GO:0010035	response to inorganic substance	3.07586	9.85e-29
GO:0009624	response to nematode	2.88462	0.00275652		GO:0009607	response to biotic stimulus	2.39977	7.04545e-29		GO:0019758	glycosinolate biosynthetic process	5.84795	2.79444e-09		GO:1901700	response to oxygen-containing compound	2.5108	9.85e-29
GO:0055081	anion homeostasis	4.09836	0.00620872		GO:0006952	defense response	2.37044	7.04545e-29		GO:0015979	photosynthesis	2.64836	3.44158e-09		GO:0009314	response to radiation	2.83603	9.85e-29
GO:0010224	response to UV-B	2.98805	0.00702432		GO:0009620	response to fungus	3.31902	7.04545e-29		GO:1901659	glycosyl compound biosynthetic process	4.75207	1.2072e-08		GO:0009416	response to light stimulus	2.86905	9.85e-29
GO:0006546	glycine catabolic process	8.19672	0.00820737		GO:0036294	cellular response to decreased oxygen le...	7.48709	7.04545e-29		GO:0019760	glucosinolate metabolic process	4.93274	1.31738e-08		GO:0009725	response to hormone	2.44434	9.85e-29
GO:0009739	response to gibberellin	2.27273	0.0106626		GO:0071453	cellular response to oxygen levels	7.48709	7.04545e-29		GO:0019684	photosynthesis, light reaction	3.49727	2.62932e-08		GO:0009266	response to temperature stimulus	3.40034	9.85e-29
GO:0042542	response to hydrogen peroxide	2.9661	0.0116955		GO:0071456	cellular response to hypoxia	7.49129	7.04545e-29		GO:0097305	response to alcohol	2.03323	3.7725e-08		GO:0009719	response to endogenous stimulus	2.42758	9.85e-29
GO:0009813	flavonoid biosynthetic process	2.54237	0.0120441		GO:0014070	response to organic cyclic compound	3.57289	7.04545e-29		GO:0009737	response to abscisic acid	2.01715	8.7522e-08		GO:0033993	response to lipid	2.43585	9.85e-29
GO:0009751	response to salicylic acid	2.06264	0.0151105		GO:0009617	response to bacterium	3.02817	7.04545e-29		GO:0009611	response to wounding	2.73885	9.28615e-08		GO:0097305	response to alcohol	2.86879	9.85e-29
GO:0010114	response to red light	2.87474	0.0153577		GO:0098542	defense response to other organism	2.4358	7.04545e-29		GO:0044550	secondary metabolite biosynthetic proces...	2.86344	1.39722e-07		GO:0009642	response to light intensity	5.20772	9.85e-29
GO:0042545	cell wall modification	2.53731	0.01695		GO:0036293	response to decreased oxygen levels	5.89623	7.04545e-29		GO:0016143	S-glycoside metabolic process	3.5488	1.88625e-07		GO:0009409	response to cold	3.96879	9.85e-29
GO:0006544	glycine metabolic process	4.82759	0.0176953		GO:0070482	response to oxygen levels	5.88235	7.04545e-29		GO:0019748	secondary metabolic process	2.23335	4.024e-07		GO:0009737	response to abscisic acid	2.93913	9.85e-29
GO:0009873	ethylene-activated signaling pathway	2.28571	0.0211169		GO:0050832	defense response to fungus	3.54223	7.04545e-29		GO:0019757	glycosinolate metabolic process	3.48837	4.94887e-07		GO:0016143	S-glycoside metabolic process	5.39906	9.85e-29
GO:0015744	succinate transport	13.0435	0.021177		GO:0042742	defense response to bacterium	3.2735	7.04545e-29		GO:0044272	sulfur compound biosynthetic process	2.8125	8.38333e-07		GO:0019757	glycosinolate metabolic process	5.39906	9.85e-29
GO:0071422	succinate transmembrane transport	13.0435	0.021177		GO:0001666	response to hypoxia	5.90024	7.04545e-29		GO:1901657	glycosyl compound metabolic process	2.78441	1.70132e-06		GO:0019760	glucosinolate metabolic process	5.39906	9.85e-29
GO:0016444	somatic cell DNA recombination	8.69565	0.021177		GO:0070887	cellular response to chemical stimulus	2.41513	7.04545e-29		GO:0009750	response to fructose	6.70732	8.62286e-06		GO:0019748	secondary metabolic process	3.12977	1.04016e-27
GO:0071423	malate transmembrane transport	8.69565	0.021177		GO:0033993	response to lipid	2.2475	7.04545e-29		GO:0048511	rhythmic process	2.49785	0.0002515		GO:0043436	oxoacid metabolic process	2.13137	3.00046e-27
GO:0009411	response to UV	2.28916	0.0250449		GO:0009611	response to wounding	3.37867	7.04545e-29		GO:0009746	response to hexose	3.31492	0.000304447		GO:0006082	organic acid metabolic process	2.08986	4.55289e-27
GO:0071369	cellular response to ethylene stimulus	2.17166	0.0269182		GO:0010035	response to inorganic substance	2.37022	7.04545e-29		GO:0009639	response to red or far red light	2.2293	0.000367577		GO:0006970	response to osmotic stress	2.83703	1.09757e-26
GO:0051592	response to calcium ion	3.8835	0.0290736		GO:0009751	response to salicylic acid	4.56204	7.04545e-29		GO:0034284	response to monosaccharide	3.10345	0.0007545		GO:1901657	glycosyl compound metabolic process	4.7683	1.46731e-26
GO:1902326	positive regulation of chlorophyll biosy...	7.54717	0.0397972		GO:0009725	response to hormone	2.04921	7.04545e-29		GO:0009753	response to jasmonic acid	2.10804	0.00263198		GO:1901659	glycosyl compound biosynthetic process	7.40741	1.4184e-24
GO:0009071	serine family amino acid catabolic proce...	4.65116	0.0455825		GO:0009719	response to endogenous stimulus	2.04234	7.04545e-29		GO:0070542	response to fatty acid	2.08741	0.00308659		GO:0016144	S-glycoside biosynthetic process	7.74908	2.43564e-24
GO:0042908	xenobiotic transport	2.72109	0.0470113		GO:0080134	regulation of response to stress	2.94949	7.04545e-29		GO:0007623	circadian rhythm	2.31696	0.003521		GO:0019758	glycosinolate biosynthetic process	7.74908	2.43564e-24
GO:0042273	ribosomal large subunit biogenesis	2.58964	0.0470113		GO:0031347	regulation of defense response	3.01754	8.88971e-28		GO:1900376	regulation of secondary metabolite biosy...	4.47761	0.00508467		GO:0019761	glucosinolate biosynthetic process	7.74908	2.43564e-24
GO:0080163	regulation of protein serine/threonine p...	5.49451	0.0478367		GO:0009416	response to light stimulus	2.1021	3.85286e-27		GO:0033321	homomethionine metabolic process	8.33333	0.00535106		GO:0009639	response to red or far red light	3.94803	5.56235e-24
GO:0009812	flavonoid metabolic process	2.13244	0.0478959		GO:0009314	response to radiation	2.06229	8.39583e-27		GO:0009743	response to carbohydrate	2.06754	0.00564592		GO:0009611	response to wounding	2.76842	2.16137e-21
GO:0030684	preribosome	3.52941	0.000527		GO:0048583	regulation of response to stimulus	2.42532	1.13108e-26		GO:0042759	long-chain fatty acid biosynthetic proce...	4.87805	0.00564592		GO:0042440	pigment metabolic process	3.7188	1.46951e-20
GO:0030686	90S preribosome	5.14286	0.00268667		GO:0009266	response to temperature stimulus	2.45726	9.78947e-25		GO:0002119	nematode larval development	10.8108	0.00640182		GO:0009645	response to low light intensity stimulus	14.5695	3.98147e-20
GO:0098552	side of membrane	2.56776	0.013175		GO:0006979	response to oxidative stress	2.97872	1.55e-23		GO:0002164	larval development	10.8108	0.00640182		GO:0044550	secondary metabolite biosynthetic proces...	3.63735	2.66708e-18
GO:0030687	preribosome, large subunit precursor	4.82759	0.02046		GO:0009409	response to cold	3.09023	3.77812e-22		GO:0061062	regulation of nematode larval developmen...	10.8108	0.00640182		GO:0006790	sulfur compound metabolic process	2.76459	2.7777e-18
GO:0032040	small-subunit processome	3.58566	0.031		GO:0071310	cellular response to organic substance	2.09386	3.96951e-22		GO:0009625	response to insect	3.84615	0.00718571		GO:0015994	chlorophyll metabolic process	4.53721	1.09551e-17
GO:0005960	glycine cleavage complex	7.54717	0.0429571		GO:1902074	response to salt	2.19009	7.02907e-19		GO:0042445	hormone metabolic process	2.29167	0.00852542		GO:0033013	tetrapyrrole metabolic process	3.89439	1.51971e-17
GO:0046527	glucosyltransferase activity	2.60723	0.0006162		GO:0009414	response to water deprivation	2.2786	1.74375e-18		GO:0009694	jasmonic acid metabolic process	3.36391	0.0117637		GO:0006778	porphyrin-containing compound metabolic ...	3.93299	3.13367e-16
GO:0010427	abscisic acid binding	6.59341	0.02844		GO:0097305	response to alcohol	2.15714	1.21304e-17		GO:0043455	regulation of secondary metabolic proces...	2.96128	0.0127685		GO:0044272	sulfur compound biosynthetic process	3.74833	6.98455e-16
GO:0015556	C4-dicarboxylate transmembrane transport...	7.35294	0.03792		GO:0001101	response to acid chemical	2.14617	4.45213e-17		GO:0034754	cellular hormone metabolic process	3.28358	0.0131381		GO:0009651	response to salt stress	2.67234	2.62096e-15
GO:0016762	xyloglucan:xyloglucosyl transferase acti...	4.2328	0.0452933		GO:0009415	response to water	2.15421	7.26563e-17		GO:0009641	shade avoidance	4.69799	0.0143215		GO:0007623	circadian rhythm	4.69716	6.4025e-14
GO:0015141	succinate transmembrane transporter acti...	13.0435	0.0452933		GO:0006970	response to osmotic stress	2.30189	2.9295e-16		GO:0005983	starch catabolic process	13.6364	0.0143215		GO:0048511	rhythmic process	4.69716	6.4025e-14
GO:0004864	protein phosphatase inhibitor activity	4.40252	0.048664		GO:0032870	cellular response to hormone stimulus	2.10695	4.91827e-16		GO:0043393	regulation of protein binding	13.6364	0.0143215		GO:0009753	response to jasmonic acid	2.48139	3.58978e-12
GO:0019212	phosphatase inhibitor activity	4.40252	0.048664		GO:0070542	response to fatty acid	2.59881	4.91827e-16		GO:0090559	regulation of membrane permeability	13.6364	0.0143215		GO:0015995	chlorophyll biosynthetic process	5.75693	3.99731e-12
GO:0019840	isoprenoid binding	4.95868	0.048664		GO:0071495	cellular response to endogenous stimulus	2.08718	6.14151e-16		GO:0001676	long-chain fatty acid metabolic process	2.98507	0.0169932		GO:0070542	response to fatty acid	2.40642	1.26643e-11
GO:0051723	protein methylesterase activity	4.95868	0.048664		GO:1901701	cellular response to oxygen-containing c...	2.06171	1.03333e-15		GO:2000379	positive regulation of reactive oxygen s...	6.09756	0.0231903		GO:0015979	photosynthesis	3.24859	8.55931e-11
GO:0005310	dicarboxylic acid transmembrane transpor...	6.0241	0.048664		GO:0009753	response to jasmonic acid	2.57207	6.34091e-15		GO:0042446	hormone biosynthetic process	2.61194	0.0235582		GO:0006779	porphyrin-containing compound biosynthet...	4.86486	2.7186e-10
					GO:0033554	cellular response to stress	2.03709	7.88839e-15		GO:0051208	sequestering of calcium ion	7.69231	0.02515		GO:0009269	response to desiccation	11.6071	3.87541e-10
					GO:0009755	hormone-mediated signaling pathway	2.17738	1.36293e-14		GO:0051209	release of sequestered calcium ion into ...	7.69231	0.02515		GO:0009733	response to auxin	2.71581	5.33806e-10
					GO:0002237	response to molecule of bacterial origin	4.73684	1.66625e-13		GO:0051282	regulation of sequestering of calcium io...	7.69231	0.02515		GO:0046148	pigment biosynthetic process	3.44523	6.00381e-10
					GO:0009737	response to abscisic acid	2.04405	2.97295e-13		GO:0051283	negative regulation of sequestering of c...	7.69231	0.02515		GO:0019684	photosynthesis, light reaction	3.71156	7.75687e-10
					GO:0009651	response to salt stress	2.32429	2.28977e-11		GO:0060401	cytosolic calcium ion transport	7.69231	0.02515		GO:0033014	tetrapyrrole biosynthetic process	4.17246	1.03873e-09
					GO:0071407	cellular response to organic cyclic comp...	2.99194	6.24627e-11		GO:0060402	calcium ion transport into cytosol	7.69231	0.02515		GO:0010150	leaf senescence	2.97372	7.05672e-09
					GO:0009639	response to red or far red light	2.73224	6.49632e-11		GO:0097553	calcium ion transmembrane import into cy...	7.69231	0.02515		GO:0090693	plant organ senescence	2.76942	1.72234e-08
					GO:0009637	response to blue light	3.49099	3.82192e-08		GO:1903428	positive regulation of reactive oxygen s...	7.69231	0.02515		GO:0016053	organic acid biosynthetic process	2.10243	1.93115e-08
					GO:0071446	cellular response to salicylic acid stim...	3.65239	4.39865e-08		GO:0008300	isoprenoid catabolic process	4.47761	0.0368175		GO:0006979	response to oxidative stress	2.10158	8.94486e-08
					GO:0031667	response to nutrient levels	2.6764	9.92e-08		GO:0032260	response to jasmonic acid stimulus invol...	10	0.0389825		GO:0009644	response to high light intensity	5.72391	1.19776e-07
					GO:0034758	positive regulation of iron ion transpor...	18.4211	1.20779e-07		GO:0007204	positive regulation of cytosolic calcium...	6.66667	0.0403851		GO:0071214	cellular response to abiotic stimulus	2.90424	2.11839e-07
					GO:0042180	cellular ketone metabolic process	3.06212	1.20779e-07		GO:0051923	sulfation	6.66667	0.0403851		GO:0104004	cellular response to environmental stimu...	2.90424	2.11839e-07
					GO:0009991	response to extracellular stimulus	2.47806	2.29594e-07		GO:0070813	hydrogen sulfide metabolic process	6.66667	0.0403851		GO:0010114	response to red light	4.43975	2.48074e-07
					GO:0060586	multicellular organismal iron ion homeos...	8.0292	1.14815e-06		GO:0009695	jasmonic acid biosynthetic process	3.76344	0.0433538		GO:0048366	leaf development	2.14262	2.81429e-07
					GO:0010565	regulation of cellular ketone metabolic ...	3.45781	1.64451e-06		GO:0009269	response to desiccation	4.25532	0.0458341		GO:0046394	carboxylic acid biosynthetic process	2.03275	3.02372e-07
					GO:0071482	cellular response to light stimulus	3.05677	4.15179e-06		GO:0050826	response to freezing	4.25532	0.0458341		GO:0043455	regulation of secondary metabolic proces...	4.38596	6.04133e-07
					GO:0009733	response to auxin	2.20946	4.15179e-06		GO:0042744	hydrogen peroxide catabolic process	2.85714	0.0475056		GO:0009631	cold acclimation	5.31561	9.09231e-07
					GO:0071214	cellular response to abiotic stimulus	2.57511	5.94767e-06		GO:0009749	response to glucose	2.55864	0.0475564		GO:0044106	cellular amine metabolic process	3.09917	1.07922e-06
					GO:0104004	cellular response to environmental stimu...	2.57511	5.94767e-06		GO:0009521	photosystem	5.17464	1.2464e-16		GO:0006576	cellular biogenic amine metabolic proces...	3.14875	1.24555e-06
					GO:0010106	cellular response to iron ion starvation	15.7895	7.48276e-06		GO:0009522	photosystem I	7.3107	1.824e-16		GO:0009765	photosynthesis, light harvesting	5.71429	2.31526e-06
					GO:0071478	cellular response to radiation	2.95047	8.19034e-06		GO:0009523	photosystem II	5.14184	3.85067e-12		GO:0010218	response to far red light	5.71429	2.31526e-06
					GO:0009812	flavonoid metabolic process	2.77264	1.20169e-05		GO:0055035	plastid thylakoid membrane	2.98031	5.852e-12		GO:0009408	response to heat	2.33422	4.54615e-06
					GO:0034756	regulation of iron ion transport	11.4754	1.725e-05		GO:0034357	photosynthetic membrane	2.6898	2.8576e-11		GO:0009625	response to insect	6.18557	6.56667e-06
					GO:0043270	positive regulation of ion transport	11.4754	1.725e-05		GO:0042651	thylakoid membrane	2.68697	5.64571e-11		GO:0071482	cellular response to light stimulus	3.11377	6.56667e-06
					GO:0062012	regulation of small molecule metabolic p...	2.75591	2.87629e-05		GO:0031976	plastid thylakoid	2.42424	5.64571e-11		GO:0005982	starch metabolic process	4.53258	7.73673e-06
					GO:0009962	regulation of flavonoid biosynthetic pro...	5.40541	3.08418e-05		GO:0009579	thylakoid	2.13812	2.812e-10		GO:0009308	amine metabolic process	2.60736	8.09297e-06
					GO:0010150	leaf senescence	2.33144	4.10294e-05		GO:0009535	chloroplast thylakoid membrane	3.09798	5.40444e-10		GO:0071215	cellular response to abscisic acid stimu...	2.42502	1.06694e-05
					GO:0009411	response to UV	3.24575	4.28883e-05		GO:0031968	organelle outer membrane	2.32962	1.52e-09		GO:0097306	cellular response to alcohol	2.42502	1.06694e-05
					GO:0009813	flavonoid biosynthetic process	3.12966	7.52857e-05		GO:0019867	outer membrane	2.29452	2.70836e-09		GO:0071478	cellular response to radiation	3.00578	1.23339e-05
					GO:0042440	pigment metabolic process	2.04271	0.000143411		GO:0042170	plastid membrane	2.25711	2.78667e-09		GO:0005983	starch catabolic process	9.30233	1.83867e-05
					GO:0000302	response to reactive oxygen species	2.7618	0.000144236		GO:0009534	chloroplast thylakoid	2.4654	3.74154e-09		GO:0006972	hyperosmotic response	4.46429	1.98655e-05
					GO:0090693	plant organ senescence	2.13933	0.000157095		GO:0010287	plastoglobule	5.12821	8.25143e-09		GO:0044275	cellular carbohydrate catabolic process	5.11811	1.98655e-05
					GO:0009863	salicylic acid mediated signaling pathwa...	3.16667	0.000172299		GO:0009570	chloroplast stroma	2.11	3.20889e-07		GO:0044262	cellular carbohydrate metabolic process	2.06697	2.32525e-05
					GO:0042594	response to starvation	2.37003	0.000174889		GO:0009538	photosystem I reaction center	7.44681	0.000173714		GO:1901605	alpha-amino acid metabolic process	2.05744	4.12762e-05
					GO:0010959	regulation of metal ion transport	7.07965	0.000185592		GO:0030076	light-harvesting complex	8.33333	0.000317818		GO:0044247	cellular polysaccharide catabolic proces...	8.08081	5.95654e-05
					GO:0006826	iron ion transport	4.84581	0.000213125		GO:0005615	extracellular space	2.66667	0.00304		GO:0062012	regulation of small molecule metabolic p...	2.7027	0.000120866
					GO:0048871	multicellular organismal homeostasis	4.84581	0.000213125		GO:0019904	protein domain specific binding	4.99325	3.3145e-14		GO:0042430	indole-containing compound metabolic pro...	2.68817	0.000130549
					GO:0007623	circadian rhythm	2.59009	0.000526758		GO:0016168	chlorophyll binding	7.7551	5.2085e-11		GO:0002213	defense response to insect	3.7037	0.000192622
					GO:0048511	rhythmic process	2.59009	0.000526758		GO:0046906	tetrapyrrole binding	2.28571	1.67303e-05		GO:0090333	regulation of stomatal closure	5.05051	0.000357151
					GO:2001057	reactive nitrogen species metabolic proc...	5.83942	0.000769038		GO:0004497	monooxygenase activity	2.23214	0.00109852		GO:0009637	response to blue light	2.71941	0.000357151
					GO:0046209	nitric oxide metabolic process	10.6383	0.000851908		GO:0001786	phosphatidylserine binding	13.7931	0.0042615		GO:0009743	response to carbohydrate	2.64672	0.000371486
					GO:0009741	response to brassinosteroid	2.79412	0.000880682		GO:0072341	modified amino acid binding	4.03587	0.02841		GO:0042538	hyperosmotic salinity response	4.16667	0.000429818
					GO:0009744	response to sucrose	3.43915	0.00156722		GO:0010279	indole-3-acetic acid amido synthetase ac...	13.6364	0.035039		GO:0071489	cellular response to red or far red ligh...	4.16667	0.000429818
					GO:0010224	response to UV-B	3.39426	0.00170956		GO:0050486	intramolecular transferase activity, tra...	13.6364	0.035039		GO:0009641	shade avoidance	7.36842	0.000429818
					GO:0034285	response to disaccharide	3.35917	0.00202174							GO:0072330	monocarboxylic acid biosynthetic process	2.20538	0.00044325
					GO:0006073	cellular glucan metabolic process	2.1652	0.0023887							GO:0009738	abscisic acid-activated signaling pathwa...	2.30708	0.000456497
					GO:0046283	anthocyanin-containing compound metaboli...	3.47826	0.0023887							GO:0009769	photosynthesis, light harvesting in phot...	11.6279	0.000498531
					GO:0016107	sesquiterpenoid catabolic process	12.1212	0.0023887							GO:0009967	positive regulation of signal transducti...	3.41686	0.000498531
					GO:0043290	apocarotenoid catabolic process	12.1212	0.0023887							GO:0023056	positive regulation of signaling	3.386	0.000559054
					GO:0046345	abscisic acid catabolic process	12.1212	0.0023887							GO:0009251	glucan catabolic process	6.01504	0.000587034
					GO:0120256	olefinic compound catabolic process	12.1212	0.0023887							GO:0009768	photosynthesis, light harvesting in phot...	5.7971	0.00075648
					GO:1902326	positive regulation of chlorophyll biosy...	12.1212	0.0023887							GO:0010647	positive regulation of cell communicatio...	3.28947	0.000767126
					GO:0140115	export across plasma membrane	3.09051	0.00253061							GO:0120254	olefinic compound metabolic process	3.42298	0.000855395
					GO:0051865	protein autoubiquitination	6.66667	0.0028277							GO:0048584	positive regulation of response to stimu...	2.20868	0.00095174
					GO:0009624	response to nematode	3.20197	0.00296477							GO:0009750	response to fructose	7.79221	0.00113654
					GO:0051050	positive regulation of transport	5.46875	0.0031							GO:0009636	response to toxic substance	2.55474	0.0012347
					GO:0010114	response to red light	2.88462	0.00323344							GO:0010817	regulation of hormone levels	2.04969	0.0013017
					GO:0055081	anion homeostasis	4.22535	0.00334314							GO:2000379	positive regulation of reactive oxygen s...	9.61538	0.00133811
					GO:0044042	glucan metabolic process	2.10117	0.00362338							GO:0045892	negative regulation of transcription, DN...	2.30415	0.00144467
					GO:0055072	iron ion homeostasis	3.52564	0.00372596							GO:1902679	negative regulation of RNA biosynthetic ...	2.30415	0.00144467
					GO:0016115	terpenoid catabolic process	5.30303	0.00380189							GO:1903507	negative regulation of nucleic acid-temp...	2.30415	0.00144467
					GO:1901465	positive regulation of tetrapyrrole bios...	10.5263	0.00435938							GO:0051253	negative regulation of RNA metabolic pro...	2.25303	0.00145031
					GO:0042542	response to hydrogen peroxide	3.21716	0.00450909							GO:1903428	positive regulation of reactive oxygen s...	13.3333	0.001576
					GO:0046148	pigment biosynthetic process	2.0934	0.00462199							GO:0010119	regulation of stomatal movement	3.05499	0.001576
					GO:0008219	cell death	2.11685	0.00501198							GO:1900376	regulation of secondary metabolite biosy...	5.16129	0.00170892
					GO:0010411	xyloglucan metabolic process	3.37423	0.00512054							GO:0090332	stomatal closure	3.81944	0.00184024
					GO:0010167	response to nitrate	4.34783	0.00550296							GO:0010439	regulation of glucosinolate biosynthetic...	8.92857	0.00195834
					GO:0043269	regulation of ion transport	4.2328	0.00648837							GO:0009098	leucine biosynthetic process	6.97674	0.00195834
					GO:0046618	xenobiotic export	3.81356	0.00668103							GO:0009812	flavonoid metabolic process	2.33266	0.00208588
					GO:1990961	xenobiotic detoxification by transmembra...	3.81356	0.00668103							GO:0009695	jasmonic acid biosynthetic process	4.87805	0.00247395
					GO:0120254	olefinic compound metabolic process	2.89532	0.00690857							GO:0015996	chlorophyll catabolic process	4.2654	0.0028368
					GO:0031537	regulation of anthocyanin metabolic proc...	4.63576	0.0079677							GO:0042759	long-chain fatty acid biosynthetic proce...	4.7619	0.002955
					GO:0051592	response to calcium ion	4.63576	0.0079677							GO:1901401	regulation of tetrapyrrole metabolic pro...	4.18605	0.00332022
					GO:0009743	response to carbohydrate	2.20126	0.00800833							GO:0006787	porphyrin-containing compound catabolic ...	3.80228	0.0033958
					GO:0000041	transition metal ion transport	2.71845	0.00800833							GO:0033015	tetrapyrrole catabolic process	3.80228	0.0033958
					GO:0010200	response to chitin	5.30973	0.00907005							GO:0010118	stomatal movement	2.48042	0.0033958
					GO:0071483	cellular response to blue light	3.94089	0.00994652							GO:0009072	aromatic amino acid family metabolic pro...	2.39521	0.00360821
					GO:1990641	response to iron ion starvation	6.25	0.0110714							GO:0009311	oligosaccharide metabolic process	2.80899	0.00360821
					GO:0009718	anthocyanin-containing compound biosynth...	3.84615	0.0114424							GO:0009687	abscisic acid metabolic process	4.09091	0.00360821
					GO:0009627	systemic acquired resistance	2.33838	0.0121671							GO:0009851	auxin biosynthetic process	4.09091	0.00360821
					GO:0043069	negative regulation of programmed cell d...	4.24242	0.0128642							GO:0043288	apocarotenoid metabolic process	4.09091	0.00360821
					GO:0060548	negative regulation of cell death	4.24242	0.0128642							GO:1902644	tertiary alcohol metabolic process	4.09091	0.00360821
					GO:0055076	transition metal ion homeostasis	2.64766	0.0142723							GO:0009694	jasmonic acid metabolic process	3.74532	0.00360821
					GO:0042547	cell wall modification involved in multi...	7.69231	0.0143165							GO:0010017	red or far-red light signaling pathway	3.74532	0.00360821
					GO:0042908	xenobiotic transport	3.34572	0.0148981							GO:0006551	leucine metabolic process	5.07246	0.00433194
					GO:0006636	unsaturated fatty acid biosynthetic proc...	4.6875	0.0154255							GO:0010675	regulation of cellular carbohydrate meta...	3.63636	0.00465451
					GO:0009612	response to mechanical stimulus	4.6875	0.0154255							GO:0043255	regulation of carbohydrate biosynthetic ...	3.63636	0.00465451
					GO:0009742	brassinosteroid mediated signaling pathw...	2.73349	0.0156828							GO:0045934	negative regulation of nucleobase-contai...	2.04391	0.00475237
					GO:0043401	steroid hormone mediated signaling pathw...	2.73349	0.0156828							GO:0009789	positive regulation of abscisic acid-act...	3.94737	0.00484923
					GO:0071383	cellular response to steroid hormone sti...	2.73349	0.0156828							GO:0042548	regulation of photosynthesis, light reac...	4.92958	0.00510814
					GO:0002213	defense response to insect	2.7027	0.0171373							GO:0080027	response to herbivore	5.82524	0.00510814
					GO:0033559	unsaturated fatty acid metabolic process	4.54545	0.0182756							GO:0005984	disaccharide metabolic process	2.93454	0.00561743
					GO:0009739	response to gibberellin	2.16606	0.0189444							GO:0042435	indole-containing compound biosynthetic ...	2.58065	0.00570621
					GO:0009963	positive regulation of flavonoid biosynt...	7.01754	0.0193929							GO:0006714	sesquiterpenoid metabolic process	3.47222	0.00648941
					GO:0048545	response to steroid hormone	2.64901	0.0200505							GO:0006109	regulation of carbohydrate metabolic pro...	3.0303	0.00665592
					GO:0045730	respiratory burst	10.7143	0.0200651							GO:0009635	response to herbicide	9.30233	0.00665592
					GO:0072524	pyridine-containing compound metabolic p...	2.77078	0.0207251							GO:0042762	regulation of sulfur metabolic process	4.63576	0.00712593
					GO:0042128	nitrate assimilation	5.31915	0.0209459							GO:0043467	regulation of generation of precursor me...	4.63576	0.00712593
					GO:0071367	cellular response to brassinosteroid sti...	2.62009	0.0212867							GO:0001676	long-chain fatty acid metabolic process	3.41297	0.00712593
					GO:0008300	isoprenoid catabolic process	3.80435	0.0217069							GO:1900055	regulation of leaf senescence	3.67347	0.00776743
					GO:0009758	carbohydrate utilization	22.2222	0.0225424							GO:0002119	nematode larval development	13.6364	0.00832394
					GO:0043610	regulation of carbohydrate utilization	22.2222	0.0225424							GO:0002164	larval development	13.6364	0.00832394
					GO:0080164	regulation of nitric oxide metabolic pro...	22.2222	0.0225424							GO:0061062	regulation of nematode larval developmen...	13.6364	0.00832394
					GO:0009914	hormone transport	2.22841	0.0231494							GO:1903426	regulation of reactive oxygen species bi...	6.49351	0.00872692
					GO:0010039	response to iron ion	4.22535	0.0245417							GO:0010109	regulation of photosynthesis	3.54331	0.00974056
					GO:0016444	somatic cell DNA recombination	6.55738	0.0247215							GO:0120255	olefinic compound biosynthetic process	3.26797	0.00974056
					GO:0042126	nitrate metabolic process	5.05051	0.0247215							GO:0046149	pigment catabolic process	3.48837	0.0108529
					GO:1901403	positive regulation of tetrapyrrole meta...	6.06061	0.0324928							GO:0090351	seedling development	2.12121	0.0108616
					GO:0042545	cell wall modification	2.03851	0.0324928							GO:0009627	systemic acquired resistance	2.41327	0.0108616
					GO:0043455	regulation of secondary metabolic proces...	2.39521	0.0407348							GO:0006073	cellular glucan metabolic process	2.02465	0.0119776
					GO:0032104	regulation of response to extracellular ...	5.6338	0.0415512							GO:0042343	indole glucosinolate metabolic process	4.16667	0.0128568
					GO:0032107	regulation of response to nutrient level...	5.6338	0.0415512							GO:0010286	heat acclimation	3.1348	0.0128568
					GO:0071941	nitrogen cycle metabolic process	4.42478	0.0431786							GO:0009819	drought recovery	7.69231	0.0130992
					GO:0060918	auxin transport	2.13068	0.0433755							GO:0042753	positive regulation of circadian rhythm	7.69231	0.0130992
					GO:0006809	nitric oxide biosynthetic process	7.89474	0.0450354							GO:0010188	response to microbial phytotoxin	11.5385	0.0146101
					GO:0048046	apoplast	2.85914	1.578e-07							GO:0006066	alcohol metabolic process	2.1542	0.0146487
					GO:0030312	external encapsulating structure	2.22396	1.24925e-06							GO:0009746	response to hexose	3.0581	0.0151971
					GO:0009505	plant-type cell wall	2.24958	1.79717e-06							GO:0009688	abscisic acid biosynthetic process	4.65116	0.0151971
					GO:0005618	cell wall	2.1536	5.58875e-06							GO:0043289	apocarotenoid biosynthetic process	4.65116	0.0151971
					GO:0010319	stromule	4.84848	0.00217261							GO:1902645	tertiary alcohol biosynthetic process	4.65116	0.0151971
					GO:0099503	secretory vesicle	2.30978	0.0125188							GO:1900056	negative regulation of leaf senescence	5.55556	0.0164495
					GO:0001673	male germ cell nucleus	15.3846	0.0456743							GO:0009640	photomorphogenesis	2.46479	0.0165089
					GO:0010494	cytoplasmic stress granule	2.16383	0.0472552							GO:0010029	regulation of seed germination	2.67857	0.0167611
					GO:0032559	adenyl ribonucleotide binding	2.18045	2.15227e-06							GO:1990170	stress response to cadmium ion	7.14286	0.0172717
					GO:0016762	xyloglucan:xyloglucosyl transferase acti...	8.39695	2.44642e-06							GO:0000025	maltose catabolic process	22.2222	0.0175639
					GO:0030247	polysaccharide binding	4.22886	2.34258e-05							GO:0006540	glutamate decarboxylation to succinate	22.2222	0.0175639
					GO:0043531	ADP binding	3.20334	4.11945e-05							GO:0010583	response to cyclopentenone	22.2222	0.0175639
					GO:0046527	glucosyltransferase activity	2.42057	0.000172182							GO:1902334	fructose export from vacuole to cytoplas...	22.2222	0.0175639
					GO:0019904	protein domain specific binding	6.10687	0.00123838							GO:0042446	hormone biosynthetic process	2.42634	0.0184392
					GO:0042910	xenobiotic transmembrane transporter act...	4	0.00131904							GO:0034284	response to monosaccharide	2.90698	0.0211912
					GO:0005310	dicarboxylic acid transmembrane transpor...	8.57143	0.00131904							GO:0009845	seed germination	2.10035	0.0230838
					GO:0030246	carbohydrate binding	2.50569	0.00248179							GO:0016106	sesquiterpenoid biosynthetic process	3.7037	0.02364
					GO:0030275	LRR domain binding	5.69106	0.00519323							GO:1900140	regulation of seedling development	2.55864	0.02364
					GO:0005506	iron ion binding	2.01249	0.00835588							GO:0005985	sucrose metabolic process	3.3195	0.0239149
					GO:0052736	beta-glucanase activity	9.7561	0.0122113							GO:0009082	branched-chain amino acid biosynthetic p...	4.10959	0.0271724
					GO:0003933	GTP cyclohydrolase activity	12	0.0279116							GO:0010555	response to mannitol	4.85437	0.0283319
					GO:0005199	structural constituent of cell wall	4.72441	0.0279116							GO:0010043	response to zinc ion	3.46535	0.0331836
					GO:0042389	omega-3 fatty acid desaturase activity	7.54717	0.0279116							GO:0070814	hydrogen sulfide biosynthetic process	8.82353	0.0331836
					GO:0017151	DEAD/H-box RNA helicase binding	25	0.0279116							GO:0030091	protein repair	4.62963	0.0331836
					GO:0050464	nitrate reductase (NADPH) activity	25	0.0279116							GO:0042761	very long-chain fatty acid biosynthetic ...	4.62963	0.0331836
					GO:0102835	1-18:2-2-16:0-monogalactosyldiacylglycer...	25	0.0279116							GO:0009624	response to nematode	2.7027	0.0334973
					GO:0102837	1-18:2-2-16:1-monogalactosyldiacylglycer...	25	0.0279116							GO:0046283	anthocyanin-containing compound metaboli...	2.86624	0.0347698
					GO:0102839	1-18:2-2-16:2-monogalactosyldiacylglycer...	25	0.0279116							GO:0010196	nonphotochemical quenching	5.7971	0.0351174
					GO:0102840	1-18:2-2-16:3-monogalactosyldiacylglycer...	25	0.0279116							GO:1990066	energy quenching	5.7971	0.0351174
					GO:0102842	1-18:1-2-16:2-monogalactosyldiacylglycer...	25	0.0279116							GO:0009081	branched-chain amino acid metabolic proc...	2.82132	0.0372688
					GO:0102848	1-18:2-2-18:2-digalactosyldiacylglycerol...	25	0.0279116							GO:0010037	response to carbon dioxide	5.47945	0.0427497
					GO:0102849	1-18:2-2-18:3-digalactosyldiacylglycerol...	25	0.0279116							GO:0010600	regulation of auxin biosynthetic process	5.47945	0.0427497
					GO:0102874	1-16:0-2-18:2-digalactosyldiacylglycerol...	25	0.0279116							GO:1905156	negative regulation of photosynthesis	5.47945	0.0427497
					GO:0102875	1-18:2-2-18:2-monogalactosyldiacylglycer...	25	0.0279116							GO:0019252	starch biosynthetic process	3.65854	0.0430472
					GO:0003724	RNA helicase activity	2.65487	0.0300151							GO:0009450	gamma-aminobutyric acid catabolic proces...	15.3846	0.0430472
					GO:0008186	ATP-dependent activity, acting on RNA	2.65487	0.0300151							GO:0015720	allantoin transport	15.3846	0.0430472
					GO:0010295	(+)-abscisic acid 8'-hydroxylase activit...	10.3448	0.0315173							GO:0015755	fructose transmembrane transport	15.3846	0.0430472
					GO:0016723	oxidoreductase activity, acting on metal...	10.3448	0.0315173							GO:0031179	peptide modification	15.3846	0.0430472
					GO:0033946	xyloglucan-specific endo-beta-1,4-glucan...	10.3448	0.0315173							GO:0033231	carbohydrate export	15.3846	0.0430472
					GO:0140618	ferric-chelate reductase (NADH) activity	10.3448	0.0315173							GO:0033321	homomethionine metabolic process	15.3846	0.0430472
					GO:0071949	FAD binding	2.89855	0.0333635							GO:0033506	glucosinolate biosynthetic process from ...	15.3846	0.0430472
					GO:0050660	flavin adenine dinucleotide binding	2.22841	0.0340059							GO:0080165	callose deposition in phloem sieve plate	15.3846	0.0430472
					GO:0004864	protein phosphatase inhibitor activity	4.16667	0.0384371							GO:0010929	positive regulation of auxin mediated si...	7.69231	0.0436309
					GO:0010427	abscisic acid binding	4.16667	0.0384371							GO:0070813	hydrogen sulfide metabolic process	7.69231	0.0436309
					GO:0016661	oxidoreductase activity, acting on other...	9.09091	0.0454286							GO:0042752	regulation of circadian rhythm	2.71903	0.0449394
					GO:0019212	phosphatase inhibitor activity	3.94737	0.0497851							GO:0046686	response to cadmium ion	2.71903	0.0449394
															GO:0051094	positive regulation of developmental pro...	2.15385	0.0449394
															GO:0009313	oligosaccharide catabolic process	4.13223	0.0486706
															GO:0051260	protein homooligomerization	4.13223	0.0486706
